# Parental exposure to wet and dry conditions shapes the viability and thermotolerance of eggs in *Aedes aegypti*

**DOI:** 10.1101/2025.06.16.658957

**Authors:** Souvik Chakraborty, Dhruv Shah, Diya Dayal, Luke Lutz, Lyn Wang, Jazmin Garcia, Gabrielle Lefevre, Emily Susanto, Joshua B. Benoit

## Abstract

*Aedes aegypti*, a primary vector of dengue, Zika, and chikungunya, displays remarkable adaptability across ecological gradients. Central to this resilience is the egg stage, which must withstand fluctuating moisture and temperature conditions. Environmental transitions, particularly changes in moisture availability, significantly influence egg hatching success in mosquitoes. This study investigates how parental exposure to variable hydration conditions shapes key reproductive traits in *Ae. aegypti*. Using four environmental regimes, continuous wet, continuous dry, wet-to-dry, and dry-to-wet, we assessed egg output, hatching success, thermotolerance, and egg nutrient composition across three *Ae. aegypti* populations. Our results show that oviposition timing and egg production are significantly affected by the hydration environment experienced by the parental generation. While the wet, dry, and dry-to-wet groups exhibited a consistent oviposition peak beginning four days post-blood feeding, the wet-to-dry group showed delayed reproductive investment, with peak egg production occurring later. Egg output was highest under continuous wet conditions and significantly reduced in the dry and wet-to-dry treatments across all populations. Interestingly, the wet-to-dry group showed significantly higher egg-thermotolerance than any other group, and this pattern was consistent across all three populations under high-temperature stress conditions (41°C and 45°C). Nutritional composition showed an increased glycogen level in eggs when parents were exposed to wet conditions before blood feeding. By integrating physiological and ecological metrics such as hatching rates and thermal stress resilience, we demonstrate how parental environments shape subsequent egg performance, highlighting adaptive responses that enable *Ae. aegypti* persistence under increasing climate variability.
