## Supplemental Table 1 for "Parental exposure to wet and dry conditions shapes the viability and thermotolerance of eggs in *Aedes aegypti*"

### Sheet: Sheet1
Line	contrast	null.value	estimate	conf.low	conf.high	adj.p.value
Combined	D-W	0	-129.667	-251.263	-8.07074	0.0323452
Combined	WD-W	0	-183	-304.596	-61.4041	0.0011119
Combined	DW-W	0	-95.2	-216.796	26.3959	0.174364
Combined	WD-D	0	-53.3333	-174.929	68.2626	0.653038
Combined	DW-D	0	34.4667	-87.1293	156.063	0.875864
Combined	DW-WD	0	87.8	-33.7959	209.396	0.234555
Ngoye	D-W	0	-157.333	-278.825	-35.8413	0.00613931
Ngoye	WD-W	0	-176.2	-297.692	-54.7079	0.00176018
Ngoye	DW-W	0	-103.933	-225.425	17.5587	0.118581
Ngoye	WD-D	0	-18.8667	-140.359	102.625	0.976276
Ngoye	DW-D	0	53.4	-68.0921	174.892	0.651524
Ngoye	DW-WD	0	72.2667	-49.2254	193.759	0.400598
PK10	D-W	0	-150.533	-267.374	-33.693	0.00646338
PK10	WD-W	0	-184.133	-300.974	-67.293	0.00060453
PK10	DW-W	0	-92.8	-209.64	24.0403	0.164549
PK10	WD-D	0	-33.6	-150.44	83.2403	0.871169
PK10	DW-D	0	57.7333	-59.107	174.574	0.561176
PK10	DW-WD	0	91.3333	-25.507	208.174	0.175453
