## Supplemental Table 2 for "Parental exposure to wet and dry conditions shapes the viability and thermotolerance of eggs in *Aedes aegypti*"

### Sheet: Pairwise Contrasts
contrast	Condition	estimate	SE	df	t.ratio	p.value
Combined - Ngoye	Dry	0.0163165	0.0326498	132	0.499744	0.871557
Combined - PK10	Dry	0.0641969	0.0326498	132	1.96623	0.124682
Ngoye - PK10	Dry	0.0478804	0.0326498	132	1.46648	0.310362
Combined - Ngoye	DW	0.00154895	0.0326498	132	0.0474415	0.99876
Combined - PK10	DW	0.0473364	0.0326498	132	1.44982	0.318568
Ngoye - PK10	DW	0.0457875	0.0326498	132	1.40238	0.342612
Combined - Ngoye	WD	0.0497073	0.0326498	132	1.52244	0.283729
Combined - PK10	WD	0.0498215	0.0326498	132	1.52594	0.282113
Ngoye - PK10	WD	0.000114157	0.0326498	132	0.00349641	0.999993
Combined - Ngoye	Wet	-0.0352397	0.0326498	132	-1.07932	0.528554
Combined - PK10	Wet	0.027255	0.0326498	132	0.83477	0.682146
Ngoye - PK10	Wet	0.0624947	0.0326498	132	1.91409	0.138708
