## Supplemental Table 3 for "Parental exposure to wet and dry conditions shapes the viability and thermotolerance of eggs in *Aedes aegypti*"

### Sheet: Sheet1
Temp	contrast	null.value	estimate	conf.low	conf.high	adj.p.value
33	Dry-Wet	0	-0.0628878	-0.129702	0.00392602	0.0730347
33	WD-Wet	0	-0.0157298	-0.0825436	0.0510841	0.928074
33	DW-Wet	0	-0.0861178	-0.152932	-0.0193039	0.00564355
33	WD-Dry	0	0.0471581	-0.0196558	0.113972	0.261291
33	DW-Dry	0	-0.02323	-0.0900438	0.0435839	0.80271
33	DW-WD	0	-0.0703881	-0.137202	-0.00357419	0.0347162
37	Dry-Wet	0	-0.0581106	-0.130178	0.0139569	0.159266
37	WD-Wet	0	0.00858399	-0.0634835	0.0806515	0.989659
37	DW-Wet	0	-0.067433	-0.139501	0.00463448	0.0756032
37	WD-Dry	0	0.0666946	-0.00537289	0.138762	0.0805429
37	DW-Dry	0	-0.0093224	-0.0813899	0.0627451	0.98684
37	DW-WD	0	-0.076017	-0.148085	-0.00394951	0.0343999
41	Dry-Wet	0	-0.0575913	-0.127653	0.0124706	0.146447
41	WD-Wet	0	0.118114	0.0480519	0.188176	0.000132853
41	DW-Wet	0	-0.139516	-0.209578	-0.0694543	4.54481e-06
41	WD-Dry	0	0.175705	0.105643	0.245767	7.06791e-09
41	DW-Dry	0	-0.0819248	-0.151987	-0.0118629	0.0148068
41	DW-WD	0	-0.25763	-0.327692	-0.187568	5.05151e-14
45	Dry-Wet	0	-0.0897132	-0.128964	-0.0504626	1.26425e-07
45	WD-Wet	0	0.0641507	0.0249002	0.103401	0.000225586
45	DW-Wet	0	-0.112836	-0.152087	-0.0735857	4.59333e-11
45	WD-Dry	0	0.153864	0.114613	0.193115	4.75175e-14
45	DW-Dry	0	-0.0231231	-0.0623737	0.0161275	0.421351
45	DW-WD	0	-0.176987	-0.216238	-0.137736	2.02061e-14
