## Supplemental Table 4 for "Parental exposure to wet and dry conditions shapes the viability and thermotolerance of eggs in *Aedes aegypti*"

### Sheet: Sheet1
Temp	Condition	Line	Mean	SEM
33	Wet	Combined	0.922907	0.0228088
33	Wet	Ngoye	0.956904	0.0108243
33	Wet	PK10	0.848341	0.0258363
33	Dry	Combined	0.879505	0.0183112
33	Dry	Ngoye	0.870999	0.0351824
33	Dry	PK10	0.788984	0.0498094
33	WD	Combined	0.918882	0.0262142
33	WD	Ngoye	0.926837	0.0300908
33	WD	PK10	0.835243	0.0429321
33	DW	Combined	0.85062	0.0295794
33	DW	Ngoye	0.841413	0.0158924
33	DW	PK10	0.777765	0.030231
37	Wet	Combined	0.871442	0.026395
37	Wet	Ngoye	0.9046	0.0213609
37	Wet	PK10	0.788394	0.032751
37	Dry	Combined	0.825031	0.0410324
37	Dry	Ngoye	0.822941	0.0179332
37	Dry	PK10	0.742132	0.0460457
37	WD	Combined	0.925657	0.0208112
37	WD	Ngoye	0.869626	0.0241649
37	WD	PK10	0.794904	0.0361828
37	DW	Combined	0.841506	0.0343572
37	DW	Ngoye	0.824559	0.0283014
37	DW	PK10	0.696071	0.0318907
41	Wet	Combined	0.162765	0.0219535
41	Wet	Ngoye	0.19408	0.0351457
41	Wet	PK10	0.138513	0.0156254
41	Dry	Combined	0.0750163	0.0115273
41	Dry	Ngoye	0.158938	0.0118499
41	Dry	PK10	0.0886296	0.0122193
41	WD	Combined	0.305067	0.0885027
41	WD	Ngoye	0.333899	0.0244209
41	WD	PK10	0.210732	0.0117466
41	DW	Combined	0.0193712	0.0153185
41	DW	Ngoye	0.0557713	0.035631
41	DW	PK10	0.00166667	0.00166667
45	Wet	Combined	0.104537	0.0183667
45	Wet	Ngoye	0.160271	0.0220468
45	Wet	PK10	0.0938164	0.0152884
45	Dry	Combined	0.0315783	0.0154068
45	Dry	Ngoye	0.0443983	0.021931
45	Dry	PK10	0.0135076	0.0101603
45	WD	Combined	0.161256	0.01314
45	WD	Ngoye	0.234285	0.0315721
45	WD	PK10	0.155535	0.0157243
45	DW	Combined	0.0201149	0.0201149
45	DW	Ngoye	0	0
45	DW	PK10	0	0
